# Using a Whole Genome Co-expression Network to Inform the Functional Characterisation of Predicted Genomic Elements from *Mycobacterium tuberculosis* Transcriptomic Data

**DOI:** 10.1101/2022.06.22.497203

**Authors:** Jennifer Stiens, Yen Yi Tan, Rosanna Joyce, Kristine B. Arnvig, Sharon L. Kendall, Irene Nobeli

## Abstract

A whole genome co-expression network was created using *Mycobacterium tuberculosis* transcriptomic data from publicly available RNA-sequencing experiments covering a wide variety of experimental conditions. The network includes expressed regions with no formal annotation, including putative short RNAs and untranslated regions of expressed transcripts, along with the protein-coding genes. These unannotated expressed transcripts were among the best-connected members of the module sub-networks, making up more than half of the ‘hub’ elements in modules that include protein-coding genes known to be part of regulatory systems involved in stress response and host adaptation. This dataset provides a valuable resource for investigating the role of non-coding RNA, and conserved hypothetical proteins, in transcriptomic remodelling. Based on their connections to genes with known functional groupings and correlations with replicated host conditions, predicted expressed transcripts can be screened as suitable candidates for further experimental validation.
