## Supplemental Table 1 for "Using a Whole Genome Co-expression Network to Inform the Functional Characterisation of Predicted Genomic Elements from *Mycobacterium tuberculosis* Transcriptomic Data"

### Sheet: Dataset Summary
Dataset	Num of samples	Instrument	Library Layout	Library Strand	Library Strategy	Avg Spot Length	Ribo depleted
PRJEB65014_3/E-MTAB-6011	3	Illumina MiSeq	paired end	reversely stranded	cDNA	150	Y
PRJNA278760/GSE67035	22	Illumina HiSeq 2000	paired end	reversely stranded	cDNA	50	Y
PRJNA327080/GSE83814	15	Illumina HiSeq 2000	paired end	reversely stranded	cDNA	180	Y
PRJNA390669/GSE100097	12	NextSeq 500	paired end	reversely stranded	cDNA	287	N

### Sheet: Samples
Sample Names	Growth condition	Dataset/Project	Total Reads	Mapped Reads	Mapped Percent
ERR2103718	ammonium	PRJEB65014_3/E-MTAB-6011	9367914	9354741	99.86
ERR2103722	histidine	PRJEB65014_3/E-MTAB-6011	7680627	7652797	99.64
ERR2103723	lysine	PRJEB65014_3/E-MTAB-6011	7154334	7126291	99.61
SRR3725585	extended hypoxia	PRJNA327080/GSE83814	21008310	20938449	99.67
SRR3725586	extended hypoxia	PRJNA327080/GSE83814	21415359	21342296	99.66
SRR3725587	extended hypoxia	PRJNA327080/GSE83814	18808206	18724155	99.55
SRR3725588	reaeration day 1	PRJNA327080/GSE83814	20826329	20771175	99.74
SRR3725589	reaeration day 1	PRJNA327080/GSE83814	19531716	19481840	99.74
SRR3725590	reaeration day 1	PRJNA327080/GSE83814	21978750	21924251	99.75
SRR3725591	reaeration day 2	PRJNA327080/GSE83814	22769048	22713384	99.76
SRR3725592	reaeration day 2	PRJNA327080/GSE83814	16588533	16520781	99.59
SRR3725593	reaeration day 2	PRJNA327080/GSE83814	20593647	20548622	99.78
SRR3725594	reaeration day 3	PRJNA327080/GSE83814	19080715	18981164	99.48
SRR3725595	reaeration day 3	PRJNA327080/GSE83814	22792751	22743220	99.78
SRR3725596	reaeration day 3	PRJNA327080/GSE83814	21456168	21399192	99.73
SRR3725597	reaeration day 4	PRJNA327080/GSE83814	18043065	17990763	99.71
SRR3725598	reaeration day 4	PRJNA327080/GSE83814	21192420	21070903	99.43
SRR3725599	reaeration day 4	PRJNA327080/GSE83814	23837645	23759073	99.67
SRR1917694	butyrate	PRJNA278760/GSE67035	16213614	14732714	90.87
SRR1917695	butyrate	PRJNA278760/GSE67035	7720838	6862574	88.88
SRR1917696	butyrate	PRJNA278760/GSE67035	13765884	12669748	92.04
SRR1917697	Butyrate + glucose	PRJNA278760/GSE67035	25658918	24896850	97.03
SRR1917698	Butyrate + glucose	PRJNA278760/GSE67035	33923728	33002808	97.29
SRR1917699	Butyrate + glucose	PRJNA278760/GSE67035	26142374	25299306	96.78
SRR1917700	glucose	PRJNA278760/GSE67035	63088836	60684742	96.19
SRR1917701	glucose	PRJNA278760/GSE67035	33977392	32648866	96.09
SRR1917702	glucose	PRJNA278760/GSE67035	20196942	19467278	96.39
SRR1917703	High iron	PRJNA278760/GSE67035	40244762	38748652	96.28
SRR1917704	High iron	PRJNA278760/GSE67035	29978232	29023260	96.81
SRR1917705	High iron	PRJNA278760/GSE67035	12226642	11787410	96.41
SRR1917706	Low iron, 1 day	PRJNA278760/GSE67035	4321888	3970194	91.86
SRR1917707	Low iron, 1 day	PRJNA278760/GSE67035	26133582	23731476	90.81
SRR1917708	Low iron, 1 day	PRJNA278760/GSE67035	37686290	31347088	83.18
SRR1917709	Low iron, 1 week	PRJNA278760/GSE67035	43286552	30597890	70.69
SRR1917710	Low iron, 1 week	PRJNA278760/GSE67035	21154872	14993716	70.88
SRR1917711	Low iron, 1 week	PRJNA278760/GSE67035	23028984	19122546	83.04
SRR1917712	tyloxapol pH7.0	PRJNA278760/GSE67035	30097466	28837844	95.81
SRR1917713	tyloxapol pH7.0	PRJNA278760/GSE67035	51919310	49722782	95.77
SRR1917714	tyloxapol pH5.5	PRJNA278760/GSE67035	14284392	13081536	91.58
SRR1917715	tyloxapol pH5.5	PRJNA278760/GSE67035	14215778	13458292	94.67
SRR5689224	Dextrose, exponential	PRJNA390669/GSE100097	44535192	44464737	99.84
SRR5689225	Dextrose, exponential	PRJNA390669/GSE100097	43017385	42944835	99.83
SRR5689226	Dextrose / Stationary	PRJNA390669/GSE100097	43380728	43282726	99.77
SRR5689227	Dextrose / Stationary	PRJNA390669/GSE100097	54727622	54595943	99.76
SRR5689228	Dextrose / NRP1 dormancy	PRJNA390669/GSE100097	53625132	53481181	99.73
SRR5689229	Dextrose / NRP1 dormancy	PRJNA390669/GSE100097	27184961	27110074	99.72
SRR5689230	Cholesterol + Fatty acids / Exponential	PRJNA390669/GSE100097	51018804	50928267	99.82
SRR5689231	Cholesterol + Fatty acids / Exponential	PRJNA390669/GSE100097	46974920	46899380	99.84
SRR5689232	Cholesterol + Fatty acids / Stationary	PRJNA390669/GSE100097	50593105	50511466	99.84
SRR5689233	Cholesterol + Fatty acids / Stationary	PRJNA390669/GSE100097	45045262	44954066	99.8
SRR5689234	Cholesterol + Fatty acids / NRP1	PRJNA390669/GSE100097	55405260	55211551	99.65
SRR5689235	Cholesterol + Fatty acids / NRP1	PRJNA390669/GSE100097	56890173	56768212	99.79

### Sheet: Condition Summary
condition	Number of samples	Samples
ammonium	1	ERR2103718
histidine	1	ERR2103722
lysine	1	ERR2103723
hypoxia	4	SRR5689228, SRR5689229, SRR5689234, SRR5689235
extended hypoxia	3	SRR3725585, SRR3725586, SRR3725587
reaerated culture	6	SRR3725588, SRR3725589, SRR3725590, SRR3725591, SRR3725592, SRR3725593
exponential	10	SRR3725594, SRR3725595, SRR3725596, SRR3725597, SRR3725598, SRR3725599, SRR1917712, SRR1917713, SRR5689224, SRR5689225
butyrate	3	SRR1917694, SRR1917695, SRR1917696
butyrate and glucose	3	SRR1917697, SRR1917698, SRR1917699
glucose	3	SRR1917700, SRR1917701, SRR1917702
high iron	3	SRR1917703, SRR1917704, SRR1917705
low iron	6	SRR1917706, SRR1917707, SRR1917708, SRR1917709, SRR1917710, SRR1917711
acid	2	SRR1917714, SRR1917715
cholesterol	6	SRR5689230, SRR5689231, SRR5689232, SRR5689233, SRR5689234, SRR5689235
stationary	4	SRR5689226, SRR5689227, SRR5689232, SRR5689233
